# Live-cell magnetic micromanipulation of recycling endosomes reveals their direct effect on actin-based protrusions to promote invasive migration

**DOI:** 10.1101/2024.11.11.622870

**Authors:** Jakub Gemperle, Domenik Liße, Marie Kappen, Emilie Secret, Mathieu Coppey, Martin Gregor, Christine Menager, Jacob Piehler, Patrick Caswell

## Abstract

Endocytic recycling pathways play key roles in the re-routing of cargoes through the cell to control a broad range of cellular processes, and many vesicle trafficking regulators are implicated in progression of disease such as cancer. The Rab11 family (Rab11a, Rab11b, and Rab25) control return of internalised cargoes to the plasma membrane, and Rab25 has been implicated in the aggressiveness of cancer by promoting invasive migration. However, whilst Rab25 vesicles distribute to the leading of edge of moving cells, how directly they contribute to cell protrusion is not clear. Here we adopt a magnetogenetic approach that allows direct manipulation of Rab25 positioning to show that localisation to the cell periphery drives the formation of F-actin protrusions. We demonstrate that endogenous Rab25 vesicles coordinate the positioning of key cargoes, including the actin regulator FMNL1 and integrin β1, with the activation of Rho GTPases at the plasma membrane to generate and maintain F-actin rich filopodial protrusions and promote cancer cell invasive migration in 3D matrix.
