## Supplementary material for "Live-cell magnetic micromanipulation of recycling endosomes reveals their direct effect on actin-based protrusions to promote invasive migration": Excell file S1

### Sheet: List of plasmids
		Name	Source	Identifier
		CRISPR/Homologous recombin. donor
		pJET-24_Rab25 DExCon donor (TRE3GS_NBGFP-mCherry)	Gemperle et al., 2022	NA
		pJET-78-FMNL1-HR-SFFV-BlaR	this paper	NA
		pJET-77-FMNL1-HR-SFFV-PuroR	this paper	NA
		Lentiviral or Sleeping beauty vectors
		pLVX-GFP-FMNL1 beta	E. W. Miller and Blystone, 2019	NA
		pCHD-EF1a-tagBFP-T2A-TetOn3G	Gemperle et al., 2022	Addgene Plasmid #179888
		pLenti Lifeact-iRFP670 BlastR	Padilla-Rodriguez et al., 2018	Addgene Plasmid #84385
		pCDH-tagBFP-T2A-mycBirA-Rab25 wt	Wilson et al., 2023	NA
		pCDH-tagBFP-T2A-mycBirA	Wilson et al., 2023	NA
		pCDH-tagBFP-T2A-mycBirA-Rab25 dC	this paper	NA
		pCDH-tagBFP-T2A-mycBirA-Rab25 dN (T26N)	this paper	NA
		pCDH-tagBFP-T2A-mycBirA-Rab25 dN(T26N)/dC	this paper	NA
		pCDH NBGFP-mCherry-Rab25 wt	this paper	NA
		pCDH NBGFP-mCherry-Rab25 dC	this paper	NA
		pCDH NBGFP-mCherry-Rab25 dN (T26N)	this paper	NA
		pCDH NBGFP-mCherry-Rab25 dN(T26N)/dC	this paper	NA
		pCDH NBGFP-mCherry	this paper	NA
		pCDH GFP-RhoA wt	Caswell lab	NA
		pCDH GFP-RhoA Q63L	Caswell lab	NA
		pCDH GFP-RhoA T19N	Caswell lab	NA
		pSBtet-Kif5b-GFP-pMag(fast1)3x	this paper	Na
		pCDH_iRFP6703x-RBD4x	this paper	Na
		Bacterial Expression
		pET21_H6-mEGFP-Mms6[112-132]	Kappen, 2023	NA
		Transient transfection
		pEGFP-FKBP	Stephen Royle lab	NA
		pEGFP FKBP R25	Wilson et al., 2023	NA
		pEGFP FKBP	Wilson et al., 2023	NA
		pmCherry-Rab25 human	Caswell et al., 2007	NA
		pMito-iRFP670-FRB	Gemperle et al., 2022	NA
		Other plasmids used for cloning
		pB72 Kif5b GFP PDZ	van Bergeijk et al., 2015	NA
		pCDH-NBGFP-mCherry-Rab11	Gemperle et al., 2022
		pSBtet puroR BFP	Kowarz et al., 2015	Addgene Plasmid #60496
		Note: Maps of newly generated plasmids are accessible from Figshare
		plasmids created in this paper will be send to Addgene or provided upon reasonable request.
													exon 2
													exon 2

### Sheet: RNP and synthetized sequences
	IDT company		Sequence	Note
	crRNA	Rab25 specific	CCTCCATGCGGAGCCAAGAT	complementary to anti-sense ssDONOR, targeting exon 1
	crRNA	FMNL1 specific	AGCAGCTGGACCTTGTCTGG	complementary to sense ssDONOR, targeting exon 2
	crRNA	FMNL1 specific	CATGAACTTGCCCCCAGACA	complementary to anti-sense ssDONOR, targeting exon 2
	tracrRNA	Alt-R® CRISPR-Cas9 tracrRNA		cat. n. 1072532
	Cas9	Alt-R S.p. HiFi Cas9 Nuclease V3		cat. n. 1081061
	SYNTHETIZED SEQUENCES				Company	Note
	iRFP6701x-RBD4x	ATACTTGCCAACGCCAGGGTGGTATCTAGAGGATCCGCCACCATGGCGAGAAAGGTGGACCTGACCAGCTGCGACAGAGAGCCCATTCACATCCCCGGCAGCATCCAGCCTTGTGGATGTCTGCTGGCCTGTGATGCCCAGGCCGTGCGGATCACAAGAATCACCGAAAACGCTGGCGCCTTCTTCGGCCGGGAAACACCTAGAGTTGGAGAGCTGCTGGCCGACTACTTCGGCGAGACTGAAGCCCACGCTCTGAGAAATGCCCTGGCTCAGAGCAGCGACCCTAAGAGGCCTGCTCTGATCTTCGGCTGGCGAGATGGACTGACCGGCAGAACCTTCGACATCAGCCTGCACAGACACGACGGCACCAGCATCATCGAGTTTGAACCTGCCGCCGCT…			IDT Gene block, dsDNA	combined with pCDH vector and iRFP6702x via Gibson assembly and XhoI cloning site
	iRFP6702x-XhoI	CAGCGGCATGGTTATTGGAGAGGCCAAGAGAAGCGACCTCGAGAGCTTTCTGGGCCAGCACTTCCCTGCTTCTCTGGTGCCTCAGCAGGCCAGACTGCTGTACCTGAAGAACGCCATCAGAGTGGTGTCCGACAGCAGAGGCATCAGCAGCAGAATCGTGCCTGAGCACGATGCCAGCGGAGCTGCTCTGGATCTGAGCTTTGCCCACCTGAGATCTATCAGCCCCTGCCACCTGGAATTTCTGCGGAACATGGGAGTGTCCGCCAGCATGTCCCTGAGCATCATCATCGATGGCACCCTGTGGGGCCTGATCATCTGCCACCACTACGAGCCTAGAGCCGTGCCTATGGCACAGAGGGTTGCCGCCGAAATGTTCGCCGATTTCCTGAGCCTGCACTT…			IDT Gene block, dsDNA	combined with pCDH vector and iRFP6701x-RBD4x via Gibson assembly and XhoI cloning site
	UNIVERSAL human FMNL1 donor (HR)	GAGAGCGGCCGCCAGATCTTCCGGATGGCTCGAGTTTTTCAGCAAGATGCACTGGTGCCCTGGGCCTGGTCTGTGTACACGTGGGATCTGGTGGCACGTGGAGGTGGGAcactggccactggccactggccacACTTTGGCCTGACTGGTGATGGCTCCCCTGTTAGCTTCCCACCAGAATGGGGGAAGAGATGATGCCCCAACAGGAAAACTGGGGCCCAGAAGTGTCTCAGGTCCCCAGAGAGGTAGGCTGACAACCCACGCTCCTGCCTGCACACCAGGCAGGCCAGGGAGGCGGTGTGGGGGGTGACACAGCGcaggcagactcggattcaaatcctgctctcccttctagctggtgtgccccgggaaaggtgctctgtctctcttggccttggt…			GENEWIZ - FragmentGENE, dsDNA	3'homology arm of ssDNA produced as 530 b (long) or 300 (short)
	MTS-pMagFast1(3x)	GCCACCGCTAGCAGATCTGAGCTCAAGCTTCGAATTCCCGCCACCATGAAGAGCTTCATTACAAGGAACAAGACAGCCATTTTGGCAACCGTTGCTGCTACAGGTACTGCCATCGGTGCCTACTATTATTACAACCAATTGCAACAGCCAactagtggatccggcggctccggaggcagcggcggttctggaggttccggtggcggctcccacactctttacgcccctggaggatacgacattatgggatatttgcggcagattaggaaccgcccaaaccctcaggtcgaactggggcctgtggacacgtcatgtgccctgATTctgtgcgatctgaagcaaaaggacactccggtggtctacgcctcggaagccttcttgtatatgaccggatacagc…			IDT Gene block, dsDNA	Cloned into pSBtet Kif5b-GFP-pMagFast1(3x). Modul pMagFast1 inserted in tandem via SpeI, NotI, AscI and KpnI restriction sites for possible optogenetic manipulation (Kawano et al., 2015)
	anti-sense ssDNA of Rab25 DExCon donor (TRE3GS_NBGFP-mCherry)	ACCTCCATCTCTTGTGCTGCACTGGCTGACACCAGGGATTTGGGTTTCTATTAGGAACGGGGCAGAGGAGCCTAACTCAGCACTCTTAAGGAGGAATCAACATCATTATTTACCACAGTAGAGCATACTCAGAAGCTCCCTGACTTTTGCCCCTGCAACCAGACCCTCCCCCACTCCCTGCAGCTTTCTTTCTGAAGGAATGAGGAGCCCCAGGAGGTCTTGGTAAGAGATAAAAAAACAGGAGGGGGCCCTCTCTGGCTCTATTCAATCTCTTTCTGGGTCTCTCAGGCTTCCTCTTGCTTCAGGGAACCCAACTCACCCTTGAAGACAAAGTTATAATCTTCCTCAGTTCCATTCCCACCACTTCCAGCACCGGTTCCggCATCATATCGGTAAAGG…			home-made syntetized ssDNA	Combined with A2780 stably expressing tagBFP-T2A-TetOn3G (lentiviraly transduced with pCHD-EF1a-tagBFP-T2A-TetOn3G and sorted for tagBFP; (Gemperle et al., 2022))
	Anti-sense ssDNA of donor 77 (pJET-77-FMNL1-HR-SFFV-PuroR), short 3' HR = 300 pb	GCCACTGAGCAGAGTCTTGGCTCCATGGGCAGTATGGCGGTGCCCCTCTCCCCATAGCCCCAGCCTGGTCAGGGTGGGGTACTGACAGTGGGAGGGAAGGGGTGGCTGGGCAGTGCTGGCACCTACCTGATCACAGATGAGCTCCCACTTCTTCTCGTTGTCATACTGGCTCAGCAGCTGGACCTTGTCACCGGTTCCGTCGACCCATAGAGCCCACCGCATCCCCAGCATGCCTGCTATTGTCTTCCCAATCCTCCCCCTTGCTGTCCTGCCCCACCCCACCCCCCAGAATAGAATGACACCTACTCAGACAATGCGATGCAATTTCCTCATTTTATTAGGAAAGGACAGTGGGAGTGGCACCTTCCAGGGTCAAGGAAGGCACGGGGGAGGGGCAAA…			home-made syntetized ssDNA
	Anti-sense ssDNA of donor 77 (pJET-77-FMNL1-HR-SFFV-PuroR), long 3' HR = 530 pb	CTGGACCCAAGGCAAAAGGGCAGGAATTCCCGCCCCTTCCTCCCTCCCTCCCATGGGGTCAGGTGAAGATGTCCAACCCCAGGGTCGCCCTCTCCCTTCCCCAGTCCAGAGAGGTTTCTCAGGAAGCTCAGCAGGAGGACAGTGACAGTGCGAGGCCCCAGCTGCCCCAGCCTGAACCAGCTCTGCCAGCTCCTCTGAAGCTGACCCAGCCCTGCTAGTGACTCACAAGGTCTTTTGGGGAGTTCAAGAGAAAGGGATTTGGGAGTCCTGCAGACCCCAGCACCCTCCCCAGGTGCTACATTGGCCACTGAGCAGAGTCTTGGCTCCATGGGCAGTATGGCGGTGCCCCTCTCCCCATAGCCCCAGCCTGGTCAGGGTGGGGTACTGACAGTGGGAGGG…			home-made syntetized ssDNA
	Anti-sense ssDNA of donor 78 (pJET-78-FMNL1-HR-SFFV-BlaR), short 3' HR = 300 pb	GCCACTGAGCAGAGTCTTGGCTCCATGGGCAGTATGGCGGTGCCCCTCTCCCCATAGCCCCAGCCTGGTCAGGGTGGGGTACTGACAGTGGGAGGGAAGGGGTGGCTGGGCAGTGCTGGCACCTACCTGATCACAGATGAGCTCCCACTTCTTCTCGTTGTCATACTGGCTCAGCAGCTGGACCTTGTCACCGGTTCCGTCGACCCATAGAGCCCACCGCATCCCCAGCATGCCTGCTATTGTCTTCCCAATCCTCCCCCTTGCTGTCCTGCCCCACCCCACCCCCCAGAATAGAATGACACCTACTCAGACAATGCGATGCAATTTCCTCATTTTATTAGGAAAGGACAGTGGGAGTGGCACCTTCCAGGGTCAAGGAAGGCACGGGGGAGGGGCAAA…			home-made syntetized ssDNA
	Anti-sense ssDNA of donor 78 (pJET-78-FMNL1-HR-SFFV-BlaR), long 3' HR = 530 pb	CTGGACCCAAGGCAAAAGGGCAGGAATTCCCGCCCCTTCCTCCCTCCCTCCCATGGGGTCAGGTGAAGATGTCCAACCCCAGGGTCGCCCTCTCCCTTCCCCAGTCCAGAGAGGTTTCTCAGGAAGCTCAGCAGGAGGACAGTGACAGTGCGAGGCCCCAGCTGCCCCAGCCTGAACCAGCTCTGCCAGCTCCTCTGAAGCTGACCCAGCCCTGCTAGTGACTCACAAGGTCTTTTGGGGAGTTCAAGAGAAAGGGATTTGGGAGTCCTGCAGACCCCAGCACCCTCCCCAGGTGCTACATTGGCCACTGAGCAGAGTCTTGGCTCCATGGGCAGTATGGCGGTGCCCCTCTCCCCATAGCCCCAGCCTGGTCAGGGTGGGGTACTGACAGTGGGAGGG…			home-made syntetized ssDNA

### Sheet: Primers
PCR prior ssDNA preparation
ssDNA purification (donor for CRISPR/Cas9 and homologous recombination (HR) based knock-in) using PCR product from double biotinylated forward primer
Dynabeads™ MyOne™ Streptavidin C1 (Cat# 65001, Thermo), anti-sense ssDNA strand eluted by 20mM NaOH
Gene	primer	Name	sequence	modification	template
human Rab25	forward	169_F_Rab25_doubleBIO	AGCCCAGGCTGAGAGCAGAC	52-BIO IDT… 100 nmol, HPLC purified, standard DNA oligo	pJET-24_Rab25 DExCon donor (TRE3GS_NBGFP-mCherry)
	reverse	09_R_Rab25	ACCTCCATCTCTTGTGCTGC	none, standard desalted DNA oligo
human FMNL1	forward	238F_dBio-FMNL1	GTCTGTGTACACGTGGGATCT	52-BIO IDT… 100 nmol, HPLC purified, standard DNA oligo	pJET-78-FMNL1-HR-SFFV-BlaR or pJET-77-FMNL1-HR-SFFV-PuroR
	reverse	239R_FMNL1 long (3' HR = 530 pb)	CTGGACCCAAGGCAAAAGGG	none, standard desalted DNA oligo
human FMNL1	forward	238F_dBio-FMNL1	GTCTGTGTACACGTGGGATCT	52-BIO IDT… 100 nmol, HPLC purified, standard DNA oligo	pJET-78-FMNL1-HR-SFFV-BlaR or pJET-77-FMNL1-HR-SFFV-PuroR
	reverse	240R_FMNL1 short (3' HR = 300 pb)	GCCACTGAGCAGAGTCTTGG	none, standard desalted DNA oligo
Specific primers were designed using https://www.ncbi.nlm.nih.gov/tools/primer-blast/
Genomic primers (for screening knock-ins)
Gene	primer	Name	sequence
human Rab25	forward	183F_Rab25 intron in	TTTGAGAGCTGAGGGTTGAG
	reverse	142 R_Rab25 intron out	TCTCTCGTTCCCTGTACACCT
	reverse	09 R_Rab25	ACCTCCATCTCTTGTGCTGC
	forward	193F_Rab25 intron out	CAGTGGGCTGTCTCTGAAGG
mCherry	reverse	129 F-mCherry	ACAAGGCCAAGAAACCCGTG
	reverse	133 R-mCherry	CCTTCGCCTTCAATCTCGAACT
Additional primers (Sequencing)
promoter TRE3GS	forward	F_TRE3GS	TGTCTTATACCAACTTTCCGTACC
NOTE: "in" = inside the homologous arms used for knock in; "out" = outsidethe homologous arms used for knock in; F = forward; R = Reverse
Genomic primers (for semiquantitative PCR)
Gene	primer	Name	sequence	expected size
human FMNL1, all isoforms same size	forward	251F_FMNL1_αβɣ_samesize	GAATTGGGCCCAGGAGTGAA	260 pp (all same size)
	reverse	252R_FMNL1_αβɣ_samesize	TCAATGAGTGTCGCCTTGCT
human FMNL1, all isoforms, different size	forward	259F_FMNL1_αβɣ_diff-size	GAGCAGGAGGTGGAACAGTG	α=338 bp; β=238 bp; ɣ=512 bp (unspecific band at 1575 bp = ARHGEF10)
	reverse	260R_FMNL1_αβɣ_diff-size	CGCGGATGTAGGGCTGGTTC
human FMNL1, isoforms α and ɣ specific	forward	253F_FMNL1_αɣ	CCCAGCACCCAAGTCACC	α=196 bp; ɣ=374 bp
	reverse	254R_FMNL1_αɣ	CTCACAGAGGAGCCGGGAT
human FMNL1, isoforms α specific	forward	255F_FMNL1_α	AGGCCTTTGAGTCTGTGGTG	336 bp
	reverse	256R_FMNL1_α	GGGCACCGTCTTGATCACTGT
human FMNL1, isoforms β specific	forward	2557F_FMNL1_β	GAGTTCCTGAGGGCCAACTC	393 bp
	reverse	258R_FMNL1_β	GTTCCGCAGATCTGTGATGATGTC
human FMNL1, isoforms ɣ specific	forward	249R_FMNL1_ɣ	GCAGCAGAAGGAGCCACTCATTTATGAGAGC	254 bp
	reverse	250R_FMNL1_ɣ	GCACCGTCTTGATCACTGAGTGGGGGTGG

### Sheet: List of Antibodies
	PRIMARY					SECONDARY
	Target	Species	Source/Catalog number	Dilution		Target species	Conjugated to	Host	Dilution	Source
	GAPDH	Rabbit	Sigma/G9545	WB 1:5000		Mouse IgG	IRDye® 680RD	Goat	WB 1:15000	Li-cor
	α-tubulin	Mouse	Abcam/ab7291 (DM1A)	WB 1:5000		Mouse IgG	IRDye® 800CW	Goat	WB 1:15000	Li-cor
	FMNL1	Rabbit	Proteintech/27834-1-AP	WB 1:2000; IF 1:400		Rabbit IgG	IRDye® 680RD	Goat	WB 1:15000	Li-cor
	Rab25	Rabbit	Cellsignal/13048S (D4P6P)	WB 1:1000		Rabbit IgG	IRDye® 800CW	Goat	WB 1:15000	Li-cor
	GFP	Mouse	Proteintech/66002-1-Ig (1E10H7)	IF 1:500		Rat IgG	Alexa Fluor 680	Goat	WB 1:15000	Invitrogen
	Integrin β1	Mouse	BD/610467 (18/CD29)	WB 1:1000		Mouse IgG	Alexa Fluor 488	Goat	IF 1:1000	Jackson Immuno Research
	Integrin β1	Mouse	Abcam/5PD2	Blocking 1:100 (50)		Rabbit IgG	Alexa Fluor 488	Goat	IF 1:1000	Jackson Immuno Research
	C-Myc	Mouse	Sigma/M4439 (9E10)	WB 1:1000; IF 1:200		Rabbit IgG	Cy3	Goat	IF 1:1000	Jackson Immuno Research
	Integrin β1	Rat	DSHB/AIIB2	Blocking 1:100		Rabbit IgG	Alexa Fluor 594	Goat	IF 1:700	Jackson Immuno Research
	RFP (5F8)	Rat	Chromotek/5f8-100	WB 1:750		Rat IgG	Alexa 555	Goat	IF 1:1000	Jackson Immuno Research
						Rabbit IgG	Alexa-633	Goat	IF 1:1000	Jackson Immuno Research

### Sheet: List of resources and chemicals
		Name	Source	Identifier
		Software and Algorithms
		FIJI v1.51	ImageJ	fiji.sc
		Prism 8.0	GraphPad	graphpad.com/scientific-software/prism
		FlowJo_V10	BD Bioscience	flowjo.com
		RTCA eSight software	Agilent	agilent.com
		Imaris v10.0	Bitplane	imaris.oxinst.com
		Matlab R2024a	MathWorks	mathWorks.com
		Microscopy Image Browser	University of Helsinki	https://mib.helsinki.fi/
		Other
		Dynabeads™ MyOne™ Streptavidin C1	Thermo	Cat# 65001
		MagReSyn Streptavidin microspheres	ReSyn Biosciences	Cat# MR-STV010
		Agencourt AMPure XP,60ml (SPRI beads)	Beckman Coulter	Cat# A63881
		Phalloidin-Alexa633	Invitrogen	Cat# A22284
		Streptavidin DyLight®-800 (1:5000)	Thermo	Cat# 21851
		Proteinase K	Biolab	Cat# P8102S
		blasticidin S HCl	Gibco	Cat# A1113903
		Puromycin Dihydrochloride	Thermo	Cat# A1113803
		doxycycline hydrochloride	Sigma	Cat# D3447
		Ampicillin	Sigma	Cat# 59349
		Chloramphenicol	Sigma	Cat# 31667
		Nocodazole	Sigma	Cat# M1404-2MG
		SMIFH2	Sigma	Cat# S4826
		Cytochalasin D	Sigma	Cat# C8273
		CK666	Sigma	Cat# 182515-25M
		Biotin	Sigma	Cat# B4639
		Rapamycin	Sigma	Cat# R8781-200UL
		IPTG (isopropyl β-D-1-thiogalactopyranoside)	Thermo	Cat# I6758
		ciprofloxacin	Sigma	Cat# 17850-25G-F
		Combimag	OZ Biosciences	Cat# CM20200
		E. coli BL21-CodonPlus-RIL	Agilent	Cat# 230240
		1x Opti-Klear medium	Marker Gene Tech.	Cat# M1898
		RPMI-1640 medium	Sigma	Cat# R8758
		Dulbecco’s Modified Eagles Medium (DMEM) (D5796, Sigma	Sigma	Cat# D5796
		2% gelatin solution	Sigma	Cat# G1393
		tracrRNA	Alt-R® CRISPR-Cas9 tracrRNA	Cat# 1072532
		Alt-R S.p. HiFi Cas9 Nuclease V3	IDT	Cat# 1081061
		Lipofectamine™ CRISPRMAX™ Cas9 Transfection Reagent	Thermo	Cat# CMAX00008
		Silencer select siRNA neg. control	Thermo	Cat# 4390843
		Silencer select siRNA anti-FMNL1 s26	Thermo	Cat# 4392420, ID: s2226
		Silencer select siRNA anti-FMNL1 s27	Thermo	Cat# 4392420, ID: s2227
		Silencer select siRNA anti-FMNL1 s28	Thermo	Cat# 4392420, ID: s2228
		pJET1.2 vector (CloneJET PCR Cloning Kit)	Thermo	Cat# K1231
		Fibronectin	Sigma	Cat# F1141
		solution T	Lonza	Cat# VCA-1002
		RNA Gel Loading Dye (2X)	Thermo	Cat# R0641
		hiTrap chelating HP column, 5 ml	Merck	Cat# GE17-0408-01
		buffer exchange column PD10		Cat# GE17-0851-01
		Amicon® Ultra-4 Centrifugal Filter Unit 100 kDa NMWCO	Merck	Cat# UFC810008
		Amicon® Ultra-4 Centrifugal Filter Unit 10 kDa NMWCO	Merck	Cat# UFC8010
